# Single-section multiplexed imaging enables comprehensive lung cancer diagnosis

**DOI:** 10.64898/2026.04.05.716628

**Authors:** Raz Ben-Uri, Tal Keidar Haran, Yuval Bussi, Gilad Vainer, Johnathan Arnon, Nir Pillar, Stanislav Bahlai, Hasan Sourikh, Inbal Fuchs, Ofer Elhanani, Tzahi Neuman, Eli Pikarsky, Leeat Keren

## Abstract

Accurate and timely diagnosis is essential for effective lung cancer treatment. However, contemporary workflows rely on sequential immunohistochemistry of small biopsy specimens, which can exhaust tissue, limit biomarker assessment, and delay treatment decisions. Here, we demonstrate that multiplexed imaging addresses these limitations by enabling comprehensive lung cancer diagnosis from a single tissue section. We developed and validated a clinically informed multiplexed antibody panel that integrates tumor classification, predictive biomarker assessment, and immune profiling. In diagnostic biopsies, multiplexed imaging achieved 96% concordance with standard pathology, while enabling accurate automated PD-L1 scoring and rapid detection of clinically approved and emerging actionable targets. Simultaneously measuring dozens of proteins improves standard pathology by incorporating complex multi-protein biomarkers, supporting quantitative computational analysis to streamline diagnosis, and generating spatial data for translational research. By reducing turnaround time and preserving scarce tissue, this workflow has the potential to accelerate treatment decisions, improve patient outcomes and bridge clinical care with translational discovery.
