## Supplementary table for "Single-section multiplexed imaging enables comprehensive lung cancer diagnosis"

### Sheet: DiagnosisTime
n=58	Time to diagnosis	Time to PD-L1	Time to NGS	Time to Treatemnt
Mean	6.8 ± 1	27.0 ± 4	37.3 ± 4	45.5 ± 5
Median	6 ± 1.2	20.5 ± 4.9	30 ± 4.9	36.5 ± 6.1

### Sheet: Resections_panel
Antigen	Clone	Manufacturer	Catalog No.	Dilution	Incubation time (min)
BAP1	EPR22826-65	Abcam	ab256480	100	4
Ki-67	B56	BD bioscience	556003	200	4
PDL1	73-10	Abcam	ab226766	600	4
INSM1	A8	Santa cruz	SC-271408-L	100	4
PD1	D4W2J	CST	86163	100	4
ALK	5A4	OriGene	TA355215	100	4
SOX10	EPR4007	Abcam	ab220078	100	4
P40	rTP403690	Abcam	ab273142	200	4
PAX8	EPR23508	Abcam	ab275259	400	4
Chromogranin A	5H7	CST	36468	200	4
ROS1	D4D6	CST	3287BF	200	4
CD20	L26	Novus	NBP2-80486	600	4
TIGIT	BLR047F	Bethyl	A700-047	100	4
TTF1	SP141	Abcam	ab242428	200	4
CD15	HI98	Biolegend	BLG-301902	300	4
CD3	D7A6E	CST	85061	200	4
Calretinin	CAL6	CST	95102	100	4
CD30	E4L4I	CST	47448SF	200	4
BRAF V600E	VE1	Abcam	ab228461	50	4
CD45	D9M8I	CST	47937	800	4
HLA1	EMR8-5	Abcam	ab70328	400	4
CD31	89C2	CST	3528	400	4
IDO-1	EPR20374	Abcam	ab271990	400	4
Muc1	VU4H5	CST	4538	200	4
MelanA	EPR20380	Abcam	ab222483	400	4
Calprotectin	MAC387	Abcam	ab22506	600	4
CD68	D4B9C	CST	26042	500	4
TROP2	EPR20043	Abcam	ab271996	1000	4
COL1A1	E3E1X	CST	66948	200	4
p53	DO-7	CST	46565	2000	4
CK5	SP27	Abcam	ab236216	2000	4
CK20	KRT20/1992	Abcam	ab237881	500	4
SMA	Polyclonal	Abcam	ab5694	500	4
Pan-Keratin	AE1/AE2	Biolegend	914204	1000	4
Podoplanin (D2 40)	EPR22182	Abcam	ab237033	1000	4
CK7	KRT7/760	Novus	NBP2-47939	1000	4
Donkey anti-mouse IgG (H+L) HIghly Cross-Adsorbed Alexa Fluor Plus 555	Polyclonal	Invitrogen		600	2
Donkey anti-rabbit IgG (H+L) HIghly Cross-Adsorbed Alexa Fluor Plus 555	Polyclonal	Invitrogen		600	2
Donkey anti-rabbit IgG (H+L) HIghly Cross-Adsorbed Alexa Fluor Plus 647	Polyclonal	Invitrogen		600	2
Donkey anti-mouse IgG (H+L) HIghly Cross-Adsorbed Alexa Fluor Plus 647	Polyclonal	Invitrogen		600	2

### Sheet: Biopsies_panel
Antigen	Clone	Manufacturer	Catalog No.	Dilution	Incubation time (min)
BAP1	EPR22826-65	Abcam	ab255611	100	4
Ki-67	B56	BD bioscience	556003	200	4
PDL1	73-10	Abcam	ab226766	2000	4
INSM1	A8	Santa cruz	SC-271408-L	100	4
Chromogranin A	EPR22537-249	Abcam	ab254557	100	4
ALK	D5F3	CST	3633S	50	4
P40	rTP403690	Abcam	ab273135	100	4
ROS1	D4D6	CST	3287S	100	4
CD45	D9M8I	CST	13917	800	4
TTF1	SP141	Abcam	ab227652	200	4
HLA1	EMR8-5	Abcam	ab70328	100	4
TIGIT	BLR047F	Abcam	ab243903	100	4
CD20	L26	Novus	NBP3-24690	600	4
SOX10	EPR4007	Abcam	ab180862	100	4
Calretinin	CAL6	CST	95102	100	4
Calprotectin	MAC387	Abcam	ab22506	200	4
PD1	D4W2J	CST	86163	100	4
Synaptophysin	YE269	Abcam	ab187259	800	4
CD15	HI98	Biolegend	BLG-301902	100	4
CD31	89C2	CST	3528	400	4
CD3	D7A6E	CST	85061	200	4
CD30	E4L4I	CST	54535S	100	4
Desmin	D33	Abcam	ab8470	100	4
PAX8	EPR23508	Abcam	ab239363	100	4
CD10	56C6	Abcam	ab951	100	4
p53	DO-7	CST	46565	2000	4
CD68	D4B9C	CST	26042	500	4
Muc1	VU4H5	CST	4538	200	4
MelanA	EPR20380	Abcam	ab222483	400	4
TROP2	EPR20043	Abcam	ab271996	1000	4
COL1A1	E3E1X	CST	66948	200	4
CK5	SP27	Abcam	ab236216	2000	4
CK20	KRT20/1992	Abcam	ab237881	500	4
SMA	Polyclonal	Abcam	ab5694	500	4
Pan-Keratin	AE1/AE2	Biolegend	914204	1000	4
Podoplanin (D2 40)	EPR22182	Abcam	ab237033	1000	4
CK7	KRT7/760	Novus	NBP2-47939	1000	4
BRAF V600E	VE1	Abcam	ab228461	50	4
Donkey anti-mouse IgG (H+L) HIghly Cross-Adsorbed Alexa Fluor Plus 555	Polyclonal	Invitrogen		600	2
Donkey anti-rabbit IgG (H+L) HIghly Cross-Adsorbed Alexa Fluor Plus 555	Polyclonal	Invitrogen		600	2
Donkey anti-rabbit IgG (H+L) HIghly Cross-Adsorbed Alexa Fluor Plus 647	Polyclonal	Invitrogen		600	2
Donkey anti-mouse IgG (H+L) HIghly Cross-Adsorbed Alexa Fluor Plus 647	Polyclonal	Invitrogen		600	2

### Sheet: COMET_multicycle_setup
Resections experiment								Biopsies experiment
Antigen	Species	Secondary AB (1:600)	Dilution	Cycle	Clone	Exposure Time (ms)		AB	Species	Secondary AB (1:600)	Dilution	Cycle	Clone	Exposure Time (ms)
BAP1	Rabbit	Alexa647	100	1	EPR22826-65	400		BAP1	Rabbit	Alexa647	100	1	EPR22826-65	400
Ki-67	Mouse	Alexa555	200	1	B56	250		Ki-67	Mouse	Alexa555	200	1	B56	240
PDL1	Rabbit	Alexa555	600	2	73-10	250		BRAF V600E	Mouse	Alexa555	50	10	VE1	250
INSM1	Mouse	Alexa647	100	2	A8	400		PDL1	Rabbit	Alexa647	2000	2	73-10	400
PD1	Rabbit	Alexa555	100	3	D4W2J	250		INSM1	Mouse	Alexa647	100	3	A8	400
ALK	Mouse	Alexa647	100	3	5A4	400		Chromogranin A	Rabbit	Alexa555	100	3	EPR22537-249	250
SOX10	Rabbit	Alexa555	100	4	EPR4007	250		ALK	Rabbit	Alexa647	50	4	D5F3	400
P40	Mouse	Alexa647	200	4	rTP403690	400		P40	Mouse	Alexa647	100	5	rTP403690	400
PAX8	Rabbit	Alexa647	400	5	EPR23508	400		ROS1	Rabbit	Alexa555	100	5	D4D6	250
Chromogranin A	Mouse	Alexa647	200	6	5H7	400		CD45	Rabbit	Alexa555	800	6	D9M8I	250
ROS1	Rabbit	Alexa555	200	6	D4D6	250		PDL1	Mouse	Alexa647	50	6	22C3	400
CD20	Mouse	Alexa555	600	7	L26	250		TTF	Rabbit	Alexa647	200	7	SP141	400
TIGIT	Rabbit	Alexa647	100	7	BLR047F	400		HLA1	Mouse	Alexa555	100	7	EMR8-5	250
TTF	Rabbit	Alexa555	200	8	SP141	250		TIGIT	Rabbit	Alexa647	100	8	BLR047F	400
CD15	Mouse	Alexa647	300	8	HI98	400		CD20	Mouse	Alexa555	600	8	L26	250
CD3	Rabbit	Alexa555	200	9	D7A6E	250		SOX10	Rabbit	Alexa555	100	9	EPR4007	250
Calretinin	Mouse	Alexa647	100	9	CAL6	400		Calretinin	Mouse	Alexa647	100	9	CAL6	400
CD30	Rabbit	Alexa647	200	10	E4L4I	400		Calprotectin	Mouse	Alexa555	200	10	MAC387	250
BRAF V600E	Mouse	Alexa555	50	10	VE1	250		PD1	Rabbit	Alexa647	100	10	D4W2J	400
CD45	Rabbit	Alexa555	800	11	D9M8I	250		Synaptophysin	Rabbit	Alexa555	800	11	YE269	250
HLA1	Mouse	Alexa647	400	11	EMR8-5	400		CD15	Mouse	Alexa647	100	11	HI98	400
CD31	Mouse	Alexa647	400	12	89C2	400		CD31	Mouse	Alexa647	400	12	89C2	400
IDO-1	Rabbit	Alexa555	400	12	EPR20374	250		CD3	Rabbit	Alexa555	200	12	D7A6E	250
Muc1	Mouse	Alexa647	200	13	VU4H5	400		CD30	Rabbit	Alexa555	100	13	E4L4I	250
MART1	Rabbit	Alexa555	400	13	EPR20380	250		Desmin	Mouse	Alexa647	100	13	D33	400
Calprotectin	Mouse	Alexa647	600	14	MAC387	400		PAX8	Rabbit	Alexa647	100	14	EPR23508	400
CD68	Rabbit	Alexa555	500	14	D4B9C	250		CD10	Mouse	Alexa555	100	14	56C6	250
TROP2	Rabbit	Alexa555	1000	15	EPR20043	250		p53	Mouse	Alexa647	2000	15	DO-7	400
COL1A1	Mouse	Alexa647	200	15	E3E1X	400		CD68	Rabbit	Alexa555	500	15	D4B9C	250
p53	Mouse	Alexa647	2000	16	DO-7	400		Muc1	Mouse	Alexa647	200	16	VU4H5	400
CK5	Rabbit	Alexa555	2000	16	SP27	250		MART1	Rabbit	Alexa555	400	16	EPR20380	250
CK20	Mouse	Alexa647	500	17	KRT20/1992	400		TROP2	Rabbit	Alexa555	1000	17	EPR20043	250
SMA	Rabbit	Alexa555	500	17	Polyclonal	250		COL1A1	Mouse	Alexa647	200	17	E3E1X	400
Pan-Keratin	Mouse	Alexa647	1000	18	AE1/AE2	400		CK5	Rabbit	Alexa555	2000	18	SP27	250
Podoplanin (D2 40)	Rabbit	Alexa555	1000	18	EPR22182	250		CK20	Mouse	Alexa647	500	18	KRT20/1992	400
CK7	Mouse	Alexa647	1000	19	KRT7/760	400		SMA	Rabbit	Alexa555	500	19	Polyclonal	250
								Pan-Keratin	Mouse	Alexa647	1000	19	AE1/AE2	400
								Podoplanin (D2 40)	Rabbit	Alexa555	1000	20	EPR22182	250
								CK7	Mouse	Alexa647	1000	20	KRT7/760	400

### Sheet: PDL1_quantification_thresholds
Antigen	Threshold	Classifier
PD-L1	175	PD-L1
TTF1	100	Tumor
Podplanin	100	Tumor
PanCK	100	Tumor
CK7	100	Tumor
p40	200	Tumor

### Sheet: CellTune
CellType	PrimaryMarker	SecondaryMarker	TertiaryMarker
CD8T	CD8	CD3	CD45|Collagen
Tcell	CD3		CD45|Collagen
Bcell	CD20		CD45|Collagen
Macrophage	CD68		CD45|Collagen
Macrophage_Calp	CD68&Calprotectin		CD45|Collagen
Neutrophil_Calp	Calprotectin&!CD15&!CD68		CD45|Collagen
Neutrophil	CD15	Calprotectin	CD45|Collagen
ImmuneOther	CD45		Collagen
Endocrine	CHGA		CD45|Collagen|PCK|CK7|CK5|CK20
Neuron	Calretinin&!Tumor__Subregion		Collagen
Lymphatic	PDPN&!Tumor__Subregion		Collagen
Tumor	SOX10|MelanA|PAX8|INSM1|ALK|(Tumor__Subregion&(p40|CHGA|TTF|Calretinin|CK5|SMA|CK20|PDPN|PCK|CK7))		Collagen
Epithelial	(PCK|CK7|CK5|CK20)&!Tumor__Subregion		Collagen|TTF1|p40
Endothelial	CD31		Collagen
SMV	SMA&SMV__Subregion	CD31	Collagen
Fibroblast	(Collagen|SMA)&!Tumor__Subregion

### Sheet: Key_resources_table
REAGENT or RESOURCE	SOURCE	IDENTIFIER
Antibodies
A full list of antibodies is provided in TABLE S1	N/A	N/A
Biological Samples
Lung tumors resection and biopsyFFPE blocks were provided by Hadassah Hospital Pathology Department	N/A	N/A
Chemicals and reagents
DAPI
PBS IHC Wash Buffer with Tween 20	Cell Marque	934B-09
Target Retrieval Solution, pH 9	Agilent (DAKO)	S2375
Xylene Histological grade	Sigma-Aldrich	534056-500
Bovine Albumin (BSA)	Thermofisher Scientific	BP1600-100
Dulbecco's PBS (DPBS), 1x, no calcium or magnesium	Thermofisher Scientific	14190-250
SuperFrost Plus glass slides	Epredia	J1800AMNZ
Commercial Kits
COMET chips	Lunaphore	MK03
Fluidics Cleaning Kit	Lunaphore	BU03
Multistaining Buffer	Lunaphore	BU06
Elution Buffer Kit	Lunaphore	BU07-L
Quenching Buffer Kit	Lunaphore	BU08-L
Imaging Buffer Kit	Lunaphore	BU09
Instruments
Leica ST4020 Linear Stainer	Leica Bio-systems	14050946425
Lab Vision PT Module	Thermofisher Scientific	A80400012
COMET	Lunaphore	N/A
TMA Master II	3DHistech	FH-TMA-000-02-1
Software and Algorithms
Ilastik, version 1.4	https://www.ilastik.org/	N/A
QuPath, version 0.6	https://qupath.github.io/	N/A
Horizon viewer, version	https://lunaphore.com/products/horizon/	N/A
ImageJ	https://imagej.nih.gov/ij/download.html	N/A
Visual Studio Code 2	https://code.visualstudio.com/	N/A
CellTune	http://celltune.org/	N/A
